# Pleistocene Mammal Population Fluctuation Patterns Inferred by Their Genomes

**DOI:** 10.1101/505131

**Authors:** Yulu Liu, Biao Liu, Xingxin Pan, Qiong Shi, Zhoujian Xiao, Shengbin Li, Shuaicheng Li

## Abstract

Paleoclimate fluctuations critically affect paleoecological systems and influence mammal populations, even resulting in population differentiation [1]. Historical effective population size (*N*_*e*_) can reflect these influences [2, 3]. Dozens of recent studies have investigated the relationship between variations in *N*_*e*_ values of one or a small number of mammalian species, inferred from genomic data, and fluctuations in paleoclimate [4-7]. However, there lacks an integrated and comprehensive study on the relationship between the fluctuations in paleoclimate and variations in *N*_*e*_ values inferred from genome sequencing data of a wide range of mammals. To investigate patterns in mammalian *N*_*e*_ values during the the Pleistocene, we gathered whole genome sequencing data of 60 mammals from 35 species distributed across Afro-Eurasia and the Americas, then inferred their *N*_*e*_ curves using the Pairwise Sequentially Markovian Coalescent (PSMC) method; 30 mammalian *N*_*e*_ curves almost simultaneously started to contract at the turning point of the Middle Pleistocene Transition (MPT); then the population of seven mammals started to expand at the turning point of the Middle Brunhes Event (MBE), while the contraction of other mammals’ populations was prolonged to the later different time periods. Eight mammals experienced a severe population contraction around the Last Glaciation Maximum, as some aves did [8], while four potential ruminant beneficiaries showed an expanding population. *Sus scrofa* and *Bos taurus* experienced an internal population differentiation in the MPT. To conclude, the phenomenon that critical paleoclimate events facilitated contemporaneous animal population fluctuations in the paleoecological system is showed by our *N*_*e*_ curve analysis.
