## supplemental table for "Pleistocene Mammal Population Fluctuation Patterns Inferred by Their Genomes"

### Sheet: Ne curve extrema clusters
Table S1. Ne curve extrema clusters (related to Figure 2,3)
			38425(ya)	122039(ya)	224036(ya)	323784(ya)	431180(ya)	671680(ya)	972183(ya)
MPT cluster	MPT Maxima Class	Sus scrofa-3	crest, trough	0	0	crest	trough	0	crest
		Bos taurus-1	crest	trough	crest	0	trough	0	crest
		Equus caballus-2	crest	trough	crest	0	trough	0	crest
		Sus scrofa-1	crest, trough	0	crest	0	trough	0	crest
		Bos indicus-3	0	crest	0	0	trough	0	crest
		Equus caballus-1	crest	trough, crest	0	0	trough	0	crest
		Pan troglodytes verus-1	0	crest	0	0	trough	0	crest
		Ovis aries-1	0	crest	0	trough	0	0	crest
		Sus scrofa-2	0	crest	0	trough	0	0	crest
		Sus scrofa-4	0	crest	0	trough	0	0	crest
		Sus scrofa-6	0	crest	0	trough	0	0	crest
		Bos indicus-1	crest	trough, crest	0	trough	0	0	crest
		Bos indicus-2	trough, crest	0	0	trough	0	0	crest
		Capra aegagrus-1	trough, crest	0	0	trough	0	0	crest
		Capra hircus-1	crest	0	0	trough	0	0	crest
		Bos taurus-4	trough, crest	trough, crest	trough	0	0	0	crest
		Bos taurus-6	crest	trough, crest	trough	0	0	0	crest
		Ursus arctos-1	0	crest	trough	0	0	0	crest
		Ursus maritimus-1	trough	crest	trough	0	0	0	crest
		Ailuropoda melanoleuca-1	crest	trough	0	0	0	0	crest
		Bos grunniens-1	trough, crest	trough	0	0	0	0	crest
		Bos taurus-2	crest	trough	0	0	0	0	crest
		Bos taurus-3	trough, crest	trough	0	0	0	0	crest
		Rhinopithecus roxellana-1	trough, crest	trough	0	0	0	0	crest
		Bos taurus-5	crest	trough	0	0	0	0	crest
		Ovis ammon polii-1	trough, crest	trough	0	0	0	0	crest
		Sus celebensis-1	crest	trough	0	0	0	0	crest
		Sus scrofa-5	trough, crest	trough	0	0	0	0	crest
		Gorilla gorilla diehli-1	trough	0	0	0	0	0	crest
		Rhinopithecus strykeri-1	trough	0	0	0	0	0	crest
	MPT Minima Class	Equus grevyi-1	crest	trough, crest	0	trough	0	crest	trough
		Equus zebra hartmannae-1	trough, crest	0	trough	0	0	crest	trough
		Equus hemionus onager-1	crest, trough	crest	trough	0	crest	0	trough
		Equus kiang-1	trough, crest	0	0	0	crest	0	trough
		Equus quagga boehmi-1	crest	0	0	0	0	0	trough
		Homo sapiens-1	trough	0	0	crest	0	0	trough
		Homo sapiens-2	trough	0	0	crest	0	0	trough
		Homo sapiens-3	crest, trough	0	0	crest	0	0	trough
		Homo sapiens-4	trough	0	0	crest	0	0	trough
		Homo sapiens-5	trough	0	0	crest	0	0	trough
	MPT Neutral Class	Gorilla beringei graueri-1	0	0	crest	0	trough	crest	0
		Gorilla gorilla gorilla-1	0	0	crest	trough	0	crest	0
		Odocoileus virginianus texanus-1	crest	trough, crest	0	trough	0	crest	0
		Canis lupus familiaris-1	trough	0	0	crest	0	trough	0
		Canis lupus familiaris-2	trough	0	0	crest	0	trough	0
		Canis lupus familiaris-3	trough	0	0	crest	0	trough	0
		Canis lupus familiaris-4	crest, trough	0	0	crest	0	trough	0
		Canis lupus familiaris-5	trough	0	0	crest	0	trough	0
		Canis lupus-1	trough, crest	trough	0	crest	0	trough	0
		Pongo pygmaeus-1	crest	trough	0	crest	0	trough	0
		Macaca mulatta lasiota-1	trough, crest	trough	crest	0	0	trough	0
		Macaca thibetana-1	crest, trough	crest	0	0	0	trough	0
		Ursus americanus-1	crest	trough	crest	0	0	trough	0
		Equus africanus somaliensis-1	crest, trough	0	crest	0	trough	0	0
		Pan paniscus-1	crest, trough	0	crest	0	trough	0	0
		Rhinopithecus avunculus-1	crest	trough	crest	0	trough	0	0
		Equus asinus-1	crest	0	0	0	trough	0	0
		Macaca nemestrina-1	trough, crest	0	0	0	trough	0	0
		Pan troglodytes schweinfurthii-1	crest, trough	0	0	crest	0	0	0
		Rhinopithecus brelichi-1	crest, trough	0	crest	trough	0	0	0

### Sheet: sample information 
Table S2. genome coverage depth, coverage ratio, and false-negative ratio (related to Figure 1-4)
Sample name	Depth	Genome coverage	False-negative ratio
Bos indicus-1	10.78	0.915878	0.319743
Bos indicus-2	11.39	0.916688	0.287557
Bos indicus-3	10.64	0.915954	0.327116
Bos taurus-1	10.05	0.985084	0.231645
Bos taurus-2	10.75	0.985312	0.286824
Bos taurus-3	16.6	0.984317	0
Bos taurus-4	17.01	0.984561	0.168069
Bos taurus-5	15.85	0.987342	0.0897506
Bos taurus-6	13.95	0.985993	0.119663
Bos grunniens-1	11.53	0.935122	0.849298
Capra aegagrus-1	12.58	0.950736	0.0476896
Capra hircus-1	8.55	0.912273	0.226113
Ovis aries-1	32.51	0.964164	0
Ovis ammon polii-1	33.82	0.960961	0
Equus caballus-1	14.4	0.978336	0.388357
Equus caballus-2	12.23	0.976709	0
Equus asinus-1	20.17	0.984744	0
Equus quagga boehmi-1	24.54	0.953129	0
Equus grevyi-1	21.82	0.954574	0.169176
Equus zebra hartmannae-1	44.71	0.949852	0
Equus kiang-1	12.08	0.976075	0.0461684
Equus hemionus onager-1	18.07	0.979623	0
Equus africanus somaliensis-1	32.44	0.979913	0.538802
Odocoileus virginianus texanus-1	19.72	0.988607	0
Canis lupus familiaris-1	18.36	0.979216	0.460572
Canis lupus familiaris-2	15.61	0.984426	0.462997
Canis lupus familiaris-3	16.81	0.983151	0.498994
Canis lupus familiaris-4	14.92	0.981047	0.454678
Canis lupus familiaris-5	16.09	0.987601	0.452008
Canis lupus-1	14.36	0.984272	0.440096
Macaca mulatta lasiota-1	9	0.939993	0.380156
Macaca nemestrina-1	26.38	0.921832	0
Macaca thibetana-1	38.17	0.917376	0.0688928
Rhinopithecus roxellana-1	13.04	0.976491	0
Rhinopithecus avunculus-1	27.6	0.974932	0
Rhinopithecus strykeri-1	18.18	0.972303	0.344023
Rhinopithecus brelichi-1	37.58	0.977154	0
Sus scrofa-1	10.8	0.805202	0.4471
Sus scrofa-2	7.9	0.796353	0.229354
Sus scrofa-3	7.41	0.796946
Sus scrofa-4	7.71	0.795654	0.47997
Sus scrofa-5	8.62	0.79168	0.35556
Sus scrofa-6	51.42	0.977804	0
Sus celebensis-1	18.41	0.807017	0
Pongo pygmaeus-1	15.02	0.862979	0
Pan troglodytes verus-1	16.57	0.857359	0.199689
Pan troglodytes schweinfurthii-1	19.87	0.851632	0
Pan paniscus-1	14.02	0.8477	0.12299
Gorilla gorilla gorilla-1	14.69	0.920902	0
Gorilla gorilla diehli-1	18.31	0.910284	0.0870163
Gorilla beringei graueri-1	9.82	0.909968	0.146125
Homo sapiens-1	11.59	*	0.286102
Homo sapiens-2	7.64	*	0.406036
Homo sapiens-3	13.18	*	0.341491
Homo sapiens-4	39.22	*	0
Homo sapiens-5	37.72	*	0
Ailuropoda melanoleuca-1	37.5	0.974664	0
Ursus maritimus-1	49.03	0.981208	0
Ursus arctos-1	73.08	0.978391	0
Ursus americanus-1	33.81	0.979657	0
* original bam file without genome coverage
False-negative rates were calculated according to mammals whose genome coverage were above 18X, them were used to calibrate mammalian Ne curves whose genome coverage depth under 18X.
